# Illuminating the plant rhabdovirus landscape through metatranscriptomics data

**DOI:** 10.1101/2021.05.13.443957

**Authors:** Nicolás Bejerman, Ralf G. Dietzgen, Humberto Debat

## Abstract

Rhabdoviruses infect a large number of plant species and cause significant crop diseases. They have a negative-sense, single-stranded unsegmented or bisegmented RNA genome. The number of plant-associated rhabdovirid sequences has grown in the last few years in concert with the extensive use of high-throughput sequencing platforms. Here, we report the discovery of 27 novel rhabdovirus genomes associated with 25 different host plant species and one insect, which were hidden in public databases. These viral sequences were identified through homology searches in more than 3000 plant and insect transcriptomes from the National Center for Biotechnology Information (NCBI) Sequence Read Archive (SRA) using known plant rhabdovirus sequences as the query. The identification, assembly and curation of raw SRA reads resulted in sixteen viral genome sequences with full-length coding regions and ten partial genomes. Highlights of the obtained sequences include viruses with unique and novel genome organizations among known plant rhabdoviruses. Phylogenetic analysis showed that thirteen of the novel viruses were related to cytorhabdoviruses, one to alphanucleorhabdoviruses, five to betanucleorhabdoviruses, one to dichorhaviruses and seven to varicosaviruses. These findings resulted in the most complete phylogeny of plant rhabdoviruses to date and shed new light on the phylogenetic relationships and evolutionary landscape of this group of plant viruses. Furthermore, this study provided additional evidence for the complexity and diversity of plant rhabdovirus genomes and demonstrated that analyzing SRA public data provides an invaluable tool to accelerate virus discovery, gain evolutionary insights and refine virus taxonomy.
