## Supplementary material for "Illuminating the plant rhabdovirus landscape through metatranscriptomics data": Supp Material: Supp Table 4.xlsx

### Sheet: Supp. Table 2
Supplementary Table 4.		Size of each encoded protein of every publicly available alpha-, beta, and gamma nucleorhabdovirus, cytorhabdovirus, varicosavirus and dichorhavirus.
	Virus	N	X	P	P3	Y/P3/P4	P4	P5	P6	M	U	G	P9	P10	L	8
Cytorhabdovirus	AntAmV1	409	NA	314	NA	207	NA	NA	NA	176	NA	565	NA	NA	2047	NA
	AscSyV1	445	NA	304	NA	334	NA	NA	NA	176	NA	551	86	NA	2101	NA
	BeTaV1	447	NA	326	NA	187	NA	NA	NA	206	NA	579	NA	NA	2102	NA
	GilV1	412	NA	324	NA	201	48	NA	NA	167	NA	551	66	NA	2072	NA
	GymDenV1	444	NA	310	NA	NA	NA	NA	NA	189	NA	NA	NA	NA	2068	NA
	NymAV1	421	NA	308	NA	228	NA	NA	NA	195	NA	560	69	NA	2076	NA
	TaEV1	520	NA	505	NA	200	NA	NA	NA	187	NA	NA	NA	NA	2079	NA
	TrAV1	455	NA	343	NA	237	NA	NA	NA	200	NA	NA	NA	NA	2069	NA
	AcCV	478	NA	304	NA	364	NA	NA	NA	190	NA	552	60	NA	2115	NA
	ADV	482	NA	311	NA	240	NA	NA	NA	190	NA	564	65	NA	2085	NA
	BmV1	455	NA	291	NA	342	NA	NA	NA	169	NA	546	75	NA	2107
	BYSMV	427	NA	295	NA	171	124	79	100	166	NA	478	51	NA	2056	NA
	CCyV1	460	NA	298	NA	347	NA	NA	NA	168	NA	575	NA	NA	2071	NA
	CBDaV	422	NA	280	NA	192	NA	NA	NA	170	NA	503	52	NA	2068	NA
	ChYDaV	342	NA	326	NA	241	NA	NA	NA	173	NA	584	67	NA	2116
	CuCV1	455	NA	319	NA	244	52	NA	NA	210	NA	578	NA	NA	2103	NA
	KePCyV	423	NA	322	NA	208	NA	NA	NA	155	NA	566	58	NA	2092
	LNYV	459	NA	300	NA	302	NA	NA	NA	177	NA	551	NA	NA	2068	NA
	LYMoV	452	NA	306	NA	311	NA	NA	NA	175	NA	548	NA	NA	2068	NA
	MaCyV	445	NA	298	NA	169	NA	NA	NA	167	NA	486	NA	NA	2066	NA
	MYSV	431	NA	292	NA	181	123	72	105	167	NA	476	51	NA	2056	NA
	NCMV	431	NA	286	NA	172	114	125	122	174	NA	483	NA	NA	2058	NA
	PMuMaV	414	NA	327	NA	214	NA	NA	NA	183	NA	575	NA	NA	2059	NA
	PpVE	451	NA	445	NA	189	26	28	NA	214	NA	519	NA	NA	2113	NA
	PeVA	450	NA	312	NA	222	NA	NA	NA	188	NA	560	NA	NA	2089	NA
	RVR	473	NA	381	NA	180	NA	NA	NA	181	NA	561	65	NA	2072
	RSMV	491	NA	375	NA	177	NA	NA	NA	174	NA	536	66	NA	2066	NA
	RVCV	484	NA	340	NA	238	NA	NA	NA	197	NA	567	64	NA	2088	NA
	SCV	465	NA	329	NA	243	NA	NA	NA	185	NA	568	67	NA	2089	NA
	StrV1	421	NA	355	NA	224	NA	NA	NA	180	NA	551	69	74	2092	NA
	TpVA	452	NA	326	NA	201	NA	NA	NA	166	NA	553	67	NA	2073	NA
	TpVB	450	NA	311	NA	307	NA	NA	NA	172	NA	552	NA	NA	2068	NA
	TrARV1	456	NA	300	NA	226	NA	NA	NA	176	NA	553	NA	NA	2104	NA
	TYMaV	412	NA	345	NA	224	NA	NA	NA	195	NA	560	135	NA	2085	NA
	WhIV4	485	NA	301	NA	339	NA	NA	NA	172	NA	571	76	NA	2105	NA
	WhIV5	452	NA	302	NA	225	NA	NA	NA	187	NA	550	NA	NA	2098	NA
	WhIV6	455	NA	299	NA	234	NA	NA	NA	173	NA	565	66	NA	2079	NA
	YmCaV	422	NA	386	NA	187	67	NA	NA	217	NA	602	NA	NA	2134	NA
	YmVA	488	NA	516	61	240	NA	NA	NA	202	NA	155	NA	NA	2243	141
Alphanucleorhabdovirus	ATV1	452	NA	335	NA	287	NA	NA	NA	257	NA	597	NA	NA	1937	NA
	CYDV	473	79	279	NA	287	NA	NA	NA	254	NA	609	NA	NA	1944	NA
	EMDV	476	97	294	NA	287	NA	NA	NA	251	NA	615	NA	NA	1946	NA
	JYBaV	470	91	279	NA	286	NA	NA	NA	254	NA	605	NA	NA	1946
	MIMV	445	NA	270	NA	282	NA	NA	NA	233	NA	594	NA	NA	1926	NA
	MMV	447	NA	269	NA	286	NA	NA	NA	235	NA	591	NA	NA	1922	NA
	MMaV	455	NA	283	NA	288	NA	NA	NA	234	NA	589	NA	NA	1925	NA
	PeV1	468	NA	293	NA	278	NA	NA	NA	247	NA	591	NA	NA	1935	NA
	PhCMoV	476	101	294	NA	287	NA	NA	NA	251	NA	624	NA	NA	1946	NA
	PYDV	472	86	280	NA	285	NA	NA	NA	253	NA	607	NA	NA	1931	NA
	RYSV	513	NA	322	NA	294	NA	NA	NA	280	NA	692	93	NA	1964	NA
	TaVCV	502	NA	271	NA	287	NA	NA	NA	235	NA	588	NA	NA	1928	NA
	WYSV	544	NA	349	NA	335	NA	NA	NA	270	NA	661	NA	NA	1965	NA
Betanucleorhabdovirus	AscSyV2	459	NA	337	NA	343	NA	NA	NA	250	NA	643	NA	NA	2023	NA
	PleArV1	450	NA	332	NA	321	NA	NA	NA	286	NA	582	NA	NA	2085	NA
	RhoDeV1	464	NA	338	NA	326	NA	NA	NA	279	NA	636	NA	NA	2016	NA
	AaNV	443	NA	363	NA	322	NA	NA	NA	277	113	629	NA	NA	2038	NA
	ApRVA	450	NA	317	NA	369	NA	NA	NA	280	162	649	NA	NA	2057	NA
	BFTaV	462	NA	344	NA	325	NA	NA	NA	294	NA	637	NA	NA	2104	NA
	BCaRV	468	NA	326	NA	322	NA	NA	NA	276	NA	641	NA	NA	2106	NA
	BmV2	450	NA	319	NA	322	NA	NA	NA	286	NA	630	NA	NA	2102
	CdVCV1	469	NA	347	NA	322	NA	NA	NA	302	NA	640	NA	NA	2095	NA
	DYVV	450	NA	327	NA	321	NA	NA	NA	284	NA	630	NA	NA	2106	NA
	GSPNuV	460	NA	360	NA	332	NA	NA	NA	267	NA	635	NA	NA	2118	NA
	SYNV	475	NA	345	NA	324	NA	NA	NA	286	NA	632	NA	NA	2116	NA
	SYVV	468	NA	390	NA	321	NA	NA	NA	284	NA	638	NA	NA	2106	NA
Gammanucleorhabdovirus	MFSV	462	NA	338	93	327	NA	NA	NA	246	NA	596	NA	NA	1944	NA
Varicosavirus		N	2	3	4	5	6	L
	AAnV1	481	454	129	NA	NA	NA	2048
	BrRV1	435	411	180	NA	NA	NA	2019
	LoPV1	533	379	161	NA	NA	NA	2029
	MelRoV1	443	350	304	193	NA	NA	2003
	PiFleV1	405	447	318	219	NA	NA	2049
	AMMV1	501	327	152	NA	NA	42	2031
	LBVaV	397	363	290	164	368	40	2040
	RCaVV	429	427	179	NA	NA	NA	2018
	VVV	425	319	334	209	299	NA	2008
Dichorhavirus		N	P	P3	M	G	L
	CiCSV	448	238	328	183	542	1874
	CILV-N	450	236	330	186	538	1879
	ClCSV	445	238	328	183	533	1874
	CoRSV	446	238	328	183	534	1864
	OFV	450	237	370	183	580	1877
The protein sizes of those viruses which complete coding region was assembled in our study are shown in bold and highlighted in light grey, while in yellow are highlighted the biggest and smallest sizes found among the alpha- and betanucleorhabdovirus, cytorhabdovirus, varicosavirus and dichorhavirus sequences. Orange indicates accessory genes, light blue when not applicable.
